# Patient-Derived Xenograft-Guided Prediction of Chemotherapy Response in Triple-Negative Breast Cancer

**DOI:** 10.1101/2024.12.09.627518

**Authors:** Jonathan T. Lei, Lacey E. Dobrolecki, Chen Huang, Ramakrishnan R. Srinivasan, Suhas V. Vasaikar, Alaina N. Lewis, Christina Sallas, Na Zhao, Jin Cao, John D. Landua, Jacob B. Pilcher, Chang In Moon, Yuxing Liao, Susan G. Hilsenbeck, Mothaffar F. Rimawi, Matthew J. Ellis, Varduhi Petrosyan, Bo Wen, Kai Li, Alexander B. Saltzman, Antrix Jain, Anna Malovannaya, Gerburg M. Wulf, Elisabetta Marangoni, Shunqiang Li, Daniel C. Kraushaar, Tao Wang, Matthew P. Goetz, Judy C. Boughey, Liewei Wang, Krishna R. Kalari, Vera J. Suman, Senthil Damodaran, Xiaofeng Zheng, Funda Meric-Bernstam, Gloria V. Echeverria, Meenakshi Anurag, Xi Chen, Bryan E. Welm, Alana L. Welm, Bing Zhang, Michael T. Lewis

**Affiliations:** Lester and Sue Smith Breast Center and Dan L Duncan Comprehensive Cancer Center, Baylor College of Medicine, Houston, TX 77030, USA; Department of Molecular and Cellular Biology, Baylor College of Medicine, Houston, TX 77030, USA; Department of Molecular and Human Genetics, Baylor College of Medicine, Houston, TX 77030, USA; Mass Spectrometry Proteomics Core, Baylor College of Medicine, Houston, TX 77030, USA; Department of Biochemistry and Molecular Pharmacology, Baylor College of Medicine, Houston, TX 77030, USA; Cancer Research Institute, Department of Medicine, Beth Israel Deaconess Medical Center, Harvard Medical School, Boston, MA 02215, USA; Laboratory of Preclinical Investigation, Translational Research Department, Institut Curie, PSL University, 26 Rue d’Ulm, Paris 75005, France; Siteman Cancer Center, Department of Medicine, Washington University in St. Louis, St. Louis, MO 63108, USA; Department of Oncology, Mayo Clinic, Rochester, MN 55905, USA; Division of Breast and Melanoma Surgical Oncology, Department of Surgery, Mayo Clinic, Rochester, MN, USA; Department of Molecular Pharmacology and Experimental Therapeutics, Mayo Clinic, Rochester, MN 55905, USA; Department of Quantitative Health Sciences, Mayo Clinic, Rochester, MN 55905, USA; MD Anderson Cancer Center, Houston, TX 77030, USA; Department of Medicine, Baylor College of Medicine, Houston, TX 77030, USA; Department of Surgery, Huntsman Cancer Institute, University of Utah, Salt Lake City, UT 84112, USA; Department of Oncological Sciences, Huntsman Cancer Institute, University of Utah, Salt Lake City, UT 84112, USA; Department of Radiology, Baylor College of Medicine, Houston, TX 77030, USA; Department of Genetics, University of Alabama at Birmingham, Birmingham, AL 35294, USA; Translational Oncology Bioinformatics, Pfizer, Bothell, WA 98021, USA; The MOE Key Laboratory of Biosystems Homeostasis & Protection and Innovation Center for Cell Signaling Network, Life Sciences Institute, Zhejiang University, Hangzhou 310058, China; Sage Bionetworks, Seattle, WA, 98121; Research Informatics, Information Technology, Boston Children’s Hospital, Boston, MA 02115, USA; State University of Campinas (UNICAMP), Campinas, São Paulo, Brazil; Department of Genome Sciences, University of Washington, Seattle, WA 98195, USA; Department of Computational Medicine and Bioinformatics, University of Michigan, Ann Arbor, MI 48109, USA

## Abstract

Chemotherapy regimens for triple-negative breast cancer (TNBC) combine agents without knowing which agents drive response. Consequently, predictors derived from multi-agent regimens cannot be assumed to generalize to individual drugs or other regimens, motivating development of treatment-matched predictors. Here, we used TNBC patient-derived xenografts (PDXs) treated with carboplatin, docetaxel, or the combination to deconvolute drug-specific responses and identify associated molecular features. Combination treatment rarely improved upon the best single agent, with enhanced responses in only 13% of PDXs and antagonism in a comparable fraction. Proteogenomic analyses identified high cytokeratin-5 (KRT5) as a general marker of chemotherapy responsiveness and KRT5 immunohistochemistry discriminated responsive PDXs (AUROC, 0.83). To train treatment-specific predictors, we integrated these data with independent PDX and clinical cohorts with responses assessed after anthracycline-free platinum, taxane, or platinum-taxane therapy, ensuring response corresponded to the modeled treatment. Four feature selection strategies yielded largely nonoverlapping biomarker panels converging on treatment-relevant pathways. On independent test data, RNA-based predictors of complete response (CR) to platinum-based (carboplatin or cisplatin) and taxane-based (docetaxel or paclitaxel) chemotherapy achieved AUROCs of 0.80 and 0.86, respectively. For platinum-taxane regimens (carboplatin plus docetaxel or paclitaxel), proteomic-guided feature selection generated a 10-biomarker, protein-informed RNA predictor of pathologic complete response (pCR) that outperformed RNA-only feature selection and achieved an AUROC of 0.85 in an independent clinical cohort, while retaining practicality as an RNA-based assay. Treatment-matched integration of multi-omic PDX and clinical datasets provides a framework for chemotherapy-specific predictors with clinically relevant performance, supporting biomarker-guided precision selection and treatment optimization for patients with TNBC.

**Statement of significance:** Integration of multi-omic data from patient-derived xenografts with treatment-matched clinical cohorts yielded three retrospectively validated predictors of platinum, taxane, and platinum+taxane response, enabling biomarker-guided chemotherapy selection for patients with triple-negative breast cancer.
