## Supplemental Table 1 for "Patient-Derived Xenograft-Guided Prediction of Chemotherapy Response in Triple-Negative Breast Cancer"

### Sheet: Table S1A
Table S1A: Summary of TNBC PDX enrollment from three prelinical trials, related to Figures 1 and S1.
PDX		V Foundation			SPORE-U54				Korell				All
		Control	Carboplatin	Docetaxel	Control	Carboplatin	Docetaxel	Carboplatin + Docetaxel	Control	Carboplatin	Docetaxel	Carboplatin + Docetaxel	Control	Carboplatin	Docetaxel	Carboplatin + Docetaxel
1	BCM-0002								9	3	3	3	9	3	3	3
2	BCM-0046				6	3			6	3	3	3	12	6	3	3
3	BCM-0104	6	6	6									6	6	6
4	BCM-0132								8	3	3	3	8	3	3	3
5	BCM-2147								9	3	3	3	9	3	3	3
6	BCM-2665	9	6	6					9	3	3	3	18	9	9	3
7	BCM-3107	9	6	6					9	9	9	9	18	15	15	9
8	BCM-3204								9	3	3	3	9	3	3	3
9	BCM-3469	13	11	11									13	11	11
10	BCM-3561	3	3	3									3	3	3
11	BCM-3611				6	3			9	3	3	3	15	6	3	3
12	BCM-3887	9	6	6					9	3	3	3	18	9	9	3
13	BCM-3904				6	3			9	3	3	3	15	6	3	3
14	BCM-3936	9	6	6	6	3							15	9	6
15	BCM-4013	9	5	5	6	3			9	3	3	3	24	11	8	3
16	BCM-4195	9	6	6									9	6	6
17	BCM-4272	9	6	6					9	3	3	3	18	9	9	3
18	BCM-4664								9	3	3	3	9	3	3	3
19	BCM-4913								9	3	3	3	9	3	3	3
20	BCM-5471	9	6	6					15	9	9	9	24	15	15	9
21	BCM-5998	9	6	6					9	9	9	9	18	15	15	9
22	BCM-7482	9	6	6					9	3	3	3	18	9	9	3
23	BCM-7649				6	3	3	3					6	3	3	3
24	BCM-7821	9	6	6	6	3			8	3	3	3	23	12	9	3
25	BCM-9161								9	3	3	3	9	3	3	3
26	BCM-15003				6	3	3	3					6	3	3	3
27	BCM-15006	8	6	6	6	3							14	9	6
28	BCM-15029				6	3	3	3					6	3	3	3
29	FCP699	8	6	6									6	6	6
30	HCI-001								9	3	3	3	9	3	3	3
31	HCI-002				6	3			3		3	3	9	3	3	3
32	HCI-009				6	3	3						6	3	3
33	HCI-010				6	3	3	3					6	3	3	3
34	HCI-015				6	3	3	2					6	3	3	2
35	HCI-016								6	3	3	3	6	3	3	3
36	HCI-019								6	3	3	3	6	3	3	3
37	HCI-023				6	3	3	3					6	3	3	3
38	HCI-024				6	3	3	3					6	3	3	3
39	HCI-027				6	3	3	3					6	3	3	3
40	HCI-028				6	3	3	3					6	3	3	3
41	HCI-030				6	3	3	3					6	3	3	3
42	WHIM12	9	6	6					9	3	3	3	18	9	9	3
43	WHIM14	9	6	6									9	6	6
44	WHIM2								8	3	3	3	8	3	3	3
45	WHIM30	9	6	6					9	3	3	3	18	9	9	3
46	WHIM6	9	6	6					9	3	3	3	18	9	9	3
47	WHIM68								7	3	3	3	7	3	3	3
48	WHIM69								6	3	3	3	6	3	3	3
49	WHIM74								6	3	3	3	6	3	3	3
50	WHIM75								3	3	3	3	3	3	3	3

### Sheet: Table S1B
Table S1B: Summary of TNBC PDX characteristics and chemotherapy responses, related to Figures 1 and S1.
PDX	Collection site	Tx naive or pretreated	Carboplatin_RECIST	Carboplatin_Log2FC	Docetaxel_RECIST	Docetaxel_Log2FC	Carboplatin+Docetaxel_RECIST	Carboplatin+Docetaxel_Log2FC
BCM-0002	Brain Met.	Pretreated	PR	-0.5891	SD	-0.1008	PR	-0.6514
BCM-0046	Breast	Pretreated	PD	1.3808	PD	2.0168	PD	0.2764
BCM-0104	Breast	Pretreated	CR	-11.7735	PR	-5.0307	NA	NA
BCM-0132	Breast	Naive	PD	1.5665	PR	-0.8381	PR	-1.0421
BCM-2147	Breast	Naive	CR	-11.2993	PD	1.4375	CR	-11.2784
BCM-2665	Breast	Pretreated	PD	1.9106	SD	-0.2426	SD	-0.4194
BCM-3107	Breast	Pretreated	PR	-3.3873	PR	-6.6821	PR	-3.4263
BCM-3204	Breast	Naïve	PR	-1.2278	PR	-1.0264	PR	-2.0324
BCM-3469	Breast	Pretreated	PD	0.5562	PR	-1.1147	NA	NA
BCM-3561	Ascites mets.	Pretreated	PD	0.2887	PR	-4.4062	NA	NA
BCM-3611	Breast	Unknown	PD	1.1086	PR	-5.2165	PR	-4.4614
BCM-3887	Chest wall mets.	Pretreated	PR	-6.5797	PR	-8.5532	PR	-5.4973
BCM-3904	Breast	Unknown	PD	0.4213	CR	-11.0123	PR	-7.9599
BCM-3936	Breast	Pretreated	PD	1.6777	PR	-1.1577	NA	NA
BCM-4013	Breast	Naive	PR	-3.4795	PR	-6.5906	PR	-7.7348
BCM-4195	Breast	Pretreated	CR	-11.563	PR	-2.8592	NA	NA
BCM-4272	Breast	Naive	PR	-1.2922	PR	-3.6364	PR	-4.6162
BCM-4664	Breast	Pretreated	PD	1.9476	PR	-1.9567	SD	-0.2825
BCM-4913	Breast	Pretreated	CR	-11.6772	PR	-9.4681	CR	-11.6405
BCM-5471	Breast	Pretreated	PD	1.744	PR	1.7511	PD	1.3354
BCM-5998	Chest wall mets.	Pretreated	PD	1.1104	SD	0.1179	PR	-0.6506
BCM-7482	Breast	Pretreated	PR	-4.7806	PD	1.8819	PR	-6.5063
BCM-7649	Breast	Naive	PD	2.0707	PD	0.945	PR	-3.0064
BCM-7821	Breast	Pretreated	PD	1.0228	PD	0.3032	PD	0.8091
BCM-9161	Breast	Naive	CR	-11.804	PR	-9.595	CR	-11.6253
BCM-15003	Breast	Naive	PR	-0.72	PR	-5.1363	PR	-4.5614
BCM-15006	Skin Met.	Pretreated	PR	-3.7263	PR	-2.3104	NA	NA
BCM-15029	Breast	Pretreated	SD	-0.3449	PR	-0.8016	SD	-0.2355
FCP699	Skin Met.	Pretreated	PR	-10.3601	PR	-3.4421	CR	NA
HCI-001	Breast	Pretreated	CR	-11.5077	PD	0.9191	CR	-11.4812
HCI-002	Breast	Naive	PD	1.3226	PR	-5.5394	PR	-2.9734
HCI-009	Paracentesis	Pretreated	PD	0.9697	CR	-11.7782	NA	NA
HCI-010	Thorancentesis	Pretreated	SD	-0.1587	PR	-1.5732	PR	-5.0272
HCI-015	Brain Met.	Pretreated	CR	-11.6033	PR	-1.9634	PR	-7.1982
HCI-016	Breast	Unknown	PR	-2.8261	PR	-9.5717	PR	-8.8168
HCI-019	Breast	Naive	PR	-2.6227	PR	-4.6395	PR	-2.5301
HCI-023	Breast	Naive	PR	-1.7487	PR	-3.2258	PR	-6.1616
HCI-024	Skin Met.	Pretreated	SD	-0.0272	PR	-6.3931	PR	-3.5418
HCI-027	Breast	Pretreated	PD	1.8783	CR	-11.7357	CR	-10.5442
HCI-028	Thorancentesis	Pretreated	PD	1.3713	PD	1.5567	PD	1.4358
HCI-030	Breast	Pretreated	CR	-11.7073	CR	-11.6133	CR	-11.7344
WHIM2	Breast	Naive	PD	2.3627	PR	-3.002	PR	-4.2702
WHIM6	Breast	Naive	CR	-11.2404	PD	0.8576	CR	-11.5228
WHIM12	Breast	Naive	PD	4.3495	PD	3.8274	PR	-0.9419
WHIM14	Skin Met.	Pretreated	PR	-8.1665	PR	-6.3467	NA	NA
WHIM30	Breast	Pretreated	CR	-10.2041	PR	-9.8985	CR	-10.1409
WHIM68	Breast	Naive	CR	-11.5574	PR	-5.6538	CR	-11.6115
WHIM69	Breast	Pretreated	PD	1.7539	PD	1.2934	PR	-0.8185
WHIM74	Breast	Pretreated	PD	2.1711	PR	-5.8176	PR	-5.8124
WHIM75	Liver Met.	Pretreated	PD	2.207	PR	-0.6663	PR	-2.3476
PDXs with matching color indicate multiple models from the same patient

### Sheet: Table S1C
Table S1C: P-values derived from general linear models of single agent responses, related to Figures 1 and S1.
PDX	Carboplatin_vs_Control	Docetaxel_vs_Control	Carboplatin_vs_Docetaxel
HCI-030	<.0001	<.0001	0.8383
BCM-4913	<.0001	<.0001	0.0406
BCM-9161	<.0001	<.0001	0.0429
WHIM68	<.0001	<.0001	<.0001
WHIM6	<.0001	0.0514	<.0001
FCP699	<.0001	<.0001	0.0987
HCI-001	<.0001	<.0001	<.0001
BCM-2147	<.0001	0.1814	<.0001
HCI-027	0.1858	<.0001	<.0001
WHIM30	<.0001	<.0001	0.794
HCI-016	0.0288	<.0001	0.0086
BCM-3904	0.0002	<.0001	<.0001
BCM-4013	<.0001	<.0001	0.0083
HCI-015	<.0001	0.0003	<.0001
BCM-7482	<.0001	0.651	<.0001
HCI-023	0.0104	0.0007	0.2039
WHIM74	0.7284	0.001	0.0047
BCM-3887	<.0001	<.0001	0.0508
HCI-010	0.2421	0.0388	0.3572
BCM-4272	0.0007	<.0001	0.0257
BCM-15003	0.1269	<.0001	0.0003
BCM-3611	0.5387	0.0004	0.0038
WHIM2	0.7441	<.0001	<.0001
HCI-024	0.6522	0.0011	0.0057
BCM-3107	<.0001	<.0001	0.0003
BCM-7649	0.7237	0.219	0.4163
HCI-002	0.3469	<.0001	0.0005
HCI-019	0.0647	0.0087	0.3472
WHIM75	0.7265	0.0068	0.0117
BCM-3204	<.0001	<.0001	0.647
BCM-0132	0.2672	0.0002	0.0082
WHIM12	0.8981	0.7769	0.7173
WHIM69	0.157	0.0268	0.405
BCM-0002	<.0001	<.0001	0.1411
BCM-5998	0.341	0.0013	0.019
BCM-2665	0.5556	0.0015	0.0178
BCM-4664	0.668	0.0111	0.0664
BCM-15029	0.0167	0.0019	0.3112
BCM-0046	0.1961	0.5588	0.164
BCM-7821	0.0057	<.0001	0.0032
BCM-5471	0.2273	0.2391	0.978
HCI-028	0.0023	0.0193	0.322
HCI-009	0.3419	<.0001	<.0001
BCM-0104	<.0001	0.0001	0.0003
BCM-4195	<.0001	0.0003	<.0001
WHIM14	<.0001	<.0001	0.0463
BCM-3561	0.2092	0.0023	0.0104
BCM-15006	<.0001	0.0051	0.2389
BCM-3936	0.0071	<.0001	<.0001
BCM-3469	0.0582	0.0001	0.0351

### Sheet: Table S1D
Table S1D: P-values derived from general linear models of single agent and combination responses, related to Figures 1 and S1.
PDX	Carboplatin_vs_Control	Docetaxel_vs_Control	Carboplatin+Docetaxel_vs_Control	Carboplatin+Docetaxel_vs_Carboplatin	Carboplatin+Docetaxel_vs_Docetaxel
HCI-030	<.0001	<.0001	<.0001	0.9531	0.7928
BCM-4913	<.0001	<.0001	<.0001	0.9712	0.0437
BCM-9161	<.0001	<.0001	<.0001	0.8621	0.0606
WHIM68	<.0001	<.0001	<.0001	0.9457	<.0001
WHIM6	<.0001	0.0514	<.0001	0.7511	<.0001
FCP699	<.0001	<.0001	<.0001	0.0009	<.0001
HCI-001	<.0001	<.0001	<.0001	0.9483	<.0001
BCM-2147	<.0001	0.1814	<.0001	0.9895	<.0001
HCI-027	0.1858	<.0001	<.0001	<.0001	0.0916
WHIM30	<.0001	<.0001	<.0001	0.9712	0.89
HCI-016	0.0288	<.0001	<.0001	0.0171	0.7401
BCM-3904	0.0002	<.0001	<.0001	<.0001	0.0002
BCM-4013	<.0001	<.0001	<.0001	0.0125	0.4977
HCI-015	<.0001	0.0003	<.0001	0.0004	<.0001
BCM-7482	<.0001	0.651	<.0001	0.3576	<.0001
HCI-023	0.0104	0.0007	<.0001	0.002	0.0212
WHIM74	0.7284	0.001	0.001	0.0048	0.9982
BCM-3887	<.0001	<.0001	<.0001	0.4648	0.0443
HCI-010	0.2421	0.0388	0.0004	0.007	0.0387
BCM-4272	0.0007	<.0001	<.0001	0.034	0.5197
BCM-15003	0.1269	<.0001	<.0001	0.0008	0.506
BCM-3611	0.5387	0.0004	0.0013	0.0095	0.7332
WHIM2	0.7441	<.0001	<.0001	<.0001	0.1374
HCI-024	0.6522	0.0011	0.0415	0.1142	0.1906
BCM-3107	<.0001	<.0001	<.0001	0.9696	0.0024
BCM-7649	0.7237	0.219	0.0009	0.0034	0.0139
HCI-002	0.3469	<.0001	0.0004	0.0124	0.0393
HCI-019	0.0647	0.0087	0.0708	0.9648	0.3265
WHIM75	0.7265	0.0068	0.0006	0.0009	0.0936
BCM-3204	<.0001	<.0001	<.0001	0.0792	0.0319
BCM-0132	0.2672	0.0002	0.0001	0.0048	0.8013
WHIM12	0.8981	0.7769	0.0137	0.0183	0.0323
WHIM69	0.157	0.0268	<.0001	0.0003	0.0017
BCM-0002	<.0001	<.0001	<.0001	0.8464	0.0997
BCM-5998	0.341	0.0013	<.0001	0.0008	0.1361
BCM-2665	0.5556	0.0015	0.025	0.0808	0.8924
BCM-4664	0.668	0.0111	0.0882	0.2791	0.4131
BCM-15029	0.0167	0.0019	0.0282	0.8041	0.215
BCM-0046	0.1961	0.5588	0.0015	0.0211	0.0018
BCM-7821	0.0057	<.0001	0.03	0.5482	0.1683
BCM-5471	0.2273	0.2391	0.0183	0.1887	0.1812
HCI-028	0.0023	0.0193	0.0048	0.7251	0.5128
